# Demographic history shapes forest tree vulnerability to climate change

**DOI:** 10.64898/2026.03.10.710859

**Authors:** Thomas Francisco, Isabelle Lesur-Kupin, Carlos Guadaño-Peyrot, Sanna Olsson, Marija Kravanja, Marjana Westergren, Sara Pinosio, Thibaut Capblancq, Giovanni G. Vendramin, Katharina B. Budde, Lene R. Nielsen, James M. Doonan, Delphine Grivet, Elia Vajana, Juliette Archambeau, Andrea Piotti, Santiago C. González-Martínez

## Abstract

Demographic history is expected to play a central role in shaping population vulnerability to climate change through its lasting effects on effective population sizes and genetic connectivity. However, existing studies report contrasting outcomes, and the consequences of alternative demographic histories have seldom been assessed concurrently across multiple taxa. Here, we analysed population genomic data from six of the major European forest tree species to address this gap. Across species, genetic isolation reduced adaptive potential, as reflected in lower standing genetic diversity. Greater genetic differentiation was also associated with increased maladaptation to climate, whereas the purge or accumulation of deleterious mutations depended on the severity of past demographic events. Finally, the beneficial effects of gene flow were evidenced across the six species by more optimal climate adaptation in highly connected populations. Altogether, our results provide valuable insights into how genetic differentiation, reflecting the combined effects of genetic drift and limited historical gene flow, influences current vulnerability of forest tree populations to climate change.
