## Supplementary file 1 for "Demographic history shapes forest tree vulnerability to climate change"

### Sheet: Supplementary_File_1
	Supplementary File 1. Population overview and geographic coordinates. Lists of populations with the corresponding sample size (N), geographic coordinates and country of origin for the six species analysed in this study, comprising 6,434 trees across 326 populations.

### Sheet: Taxus baccata
Population	N	Latitude (°)	Longitude (°)	Country
Ancona	27	43.35	13.2	Italy
Blindtal	10	46.36	7.99	Switzerland
Bohinj_Obrne_Mokri_log	32	46.31	14.06	Slovenia
Brandvik_Stord	18	59.85	5.61	Norway
Bujaruelo-ADAPCON	29	42.7	-0.12	Spain
Bujaruelo-GENTREE-1	19	42.67	-0.12	Spain
Cardo	10	40.96	0.59	Spain
Castle_Eden_Dene	10	54.74	-1.33	United Kingdom
Fonte_tassete_Prati_di_Tivo	19	42.51	13.57	Italy
Foresta_Umbra	19	41.81	15.98	Italy
Gorenja_zaga	19	45.52	14.91	Slovenia
Harmanec	10	48.84	19.01	Slovakia
Hornli-Hulftegg-Roten	19	47.3	8.95	Switzerland
Jura	10	47.24	7.52	Switzerland
Mt_Cholomon	16	40.44	23.54	Greece
Mt_Olympus	18	40.09	22.43	Greece
Mt_Vourinos	19	40.19	21.66	Greece
Paterzeller_Eibenwald	18	47.86	11.05	Germany
Rascafria	10	40.82	-3.9	Spain
Roudsea_Woods_and_Mosses	26	54.23	-3.02	United Kingdom
Sainte_Baume	17	43.33	5.75	France
Saro_Vasterskog	18	57.51	11.92	Sweden
Serra_di_Fiumorbu	19	41.95	9.27	France
Sueve	10	43.44	-5.23	Spain
Unska_kolisevka	19	45.82	14.27	Slovenia
Valditacca	19	44.38	10.08	Italy
Visegrad	10	43.77	19.25	Bosnia-Herzegovina
Wallis	10	46.33	7.59	Switzerland
Yewbarrow	10	54.28	-3.01	United Kingdom

### Sheet: Pinus pinea
Population	N	Latitude (°)	Longitude (°)	Country
ES1_Cisc	18	41.4103	-4.52056	Spain
ES1_Isca	18	41.35	-4.51667	Spain
ES1_Port	17	41.4692	-4.53917	Spain
ES1_Tord	18	41.4981	-4.94556	Spain
ES1_Toro	16	41.5225	-5.44222	Spain
ES1_Valo	16	41.5112	-5.76	Spain
ES1_Vega	17	41.6211	-4.29917	Spain
ES2_Cada	17	40.2833	-4.51667	Spain
ES2_Cebr	27	40.456	-4.407	Spain
ES3_ESP00400	24	39.327	-2.405	Spain
ES3_Tara	16	39.277	-1.9667	Spain
ES4_Cart	17	37.3667	-7.18333	Spain
ES4_Dona	14	37.0294	-6.60075	Spain
ES4_Loma	17	36.3	-5.86667	Spain
ES5_ESP00403	25	38.115	-4.12	Spain
ES6_ESP00406	24	41.63	2.46	Spain
ES7_ESP00398	25	41.776	2.259	Spain
ESA	24	38.6564	-0.70416	Spain
ESB	17	38.492	-2.224	Spain
ESC_Alca	23	39.784	-6.886	Spain
ESC_Garr	16	39.7	-6.58333	Spain
ESD_ESP00402	20	36.486	-4.75	Spain
ESE_ESP00405	24	38.766	-6.99	Spain
ESG	17	40.6333	-2.75	Spain
FRE_Aygu	17	43.43	6.68	France
FRE_Brig	18	43.43	6.08	France
FRE_Raph	18	43.43	6.82	France
GR_Chalk	17	40.23	23.57	Greece
ITA00005	25	43.281	10.51	Italy
ITA00105	25	43.71	10.31	Italy
ITA00117	25	42.9	10.78	Italy
ITA00122	25	42.42	11.24	Italy
ITPI07	21	39.4376	8.41956	Italy
ITPI08	12	37.9893	13.9777	Italy
ITPI13	12	38.2103	15.5006	Italy
ITPI14	19	42.148	11.7454	Italy
ITPI15	20	41.7293	12.3942	Italy
LBC_Baab	34	33.84	35.77	Lebanon
LBN_Bsha	17	34.29	35.91	Lebanon
LBS_Jezz	19	33.57	35.6	Lebanon
PTN	16	41	-8.15	Portugal
PTS	32	38.38	-8.52	Portugal
TRN_Cana	17	40.18	26.27	Turkey
TRN_Yalo	19	40.53	29.37	Turkey
TRS_Anta	15	36.298	30.333	Turkey
TRS_Mugl	18	37.3667	28.05	Turkey
TUR00031	25	37.38	27.93	Turkey
TUR00043	19	41.21	41.79	Turkey

### Sheet: Pinus pinaster
Population	N	Latitude (°)	Longitude (°)	Country
ABA	22	36.819	8.67873	Tunisia	removed from the analyses, see text
ADE	21	35.1386	-5.08083	Morocco
AHI	22	39.888	-0.332315	Spain
ALG	21	36.848	4.899	Algeria
ALT	8	43.2834	-6.49427	Spain
ANI	12	41.9678	9.284	France
ANO	11	44.4175	8.67106	Italy
ARM	8	43.3048	-6.45827	Spain
ARN	17	40.1948	-5.11621	Spain
BAV	16	41.7961	9.2351	France
BAY	15	41.523	-2.87743	Spain
BEN	22	40.0787	0.024956	Spain
BOI	16	42.4463	8.82547	France
BON	8	39.9859	-1.66073	Spain
CAD	8	43.54	-6.41785	Spain
CAG	11	41.5972	9.14221	France
CAR	6	41.1719	-4.27738	Spain
CAS	8	43.5008	-6.98251	Spain
CAZ	21	37.9178	-2.92713	Spain
CEN	9	40.2784	-4.49128	Spain
COC	17	41.2547	-4.49783	Spain
COD	22	41.2822	-1.41792	Spain
COM	3	36.8356	-3.85409	Spain
CPA	22	39.1781	-0.945833	Spain
CUE	23	41.3746	-4.48404	Spain
EST	21	36.5162	-5.1208	Spain
FCN	29	38.4165	-4.25414	Spain
FUEbis	25	38.4165	-4.25414	Spain
GAU	22	36.5321	-5.30134	Spain
GEA	22	40.3648	-1.35139	Spain
GIR	21	41.8986	3.03241	Spain
GUA	12	42.1731	8.87853	France
HOU	25	45.1833	-1.15	France
JUB	21	36.5234	-5.18489	Spain
KUD	14	35.4667	-5.38333	Morocco
LAC	21	44.946	-1.187	France
LAM	9	43.5588	-6.21887	Spain
LCO	46	43.082	2.878	France
LEI	21	39.7833	-8.9575	Portugal
LIM	25	44.0523	-1.30067	France
MAD	22	35.182	-5.2267	Morocco
MAG	15	44.0512	9.97057	Italy
MAU	15	43.2332	6.36537	France
MAZ	21	40.9725	-2.22207	Spain
MIM	18	44.1342	-1.30317	France
MON	6	44.0119	10.1839	Italy
MTG	21	40.0297	-0.643612	Spain
MUR	7	43.1392	11.349	Italy
OLB	20	40.1733	-0.622966	Spain
OLO	24	46.5659	-1.83061	France
ONA	24	42.7626	-3.53504	Spain
ORI	23	37.5312	-2.35114	Spain
OVA	22	40.865	-8.56	Portugal
PAN	17	36.7917	12	Italy
PCI	22	35.9056	-5.46339	Morocco
PDL	22	41.1655	0.865478	Spain
PET	22	44.064	-1.29956	France
PEZ	22	37.2739	-3.36944	Spain
PFQ	21	40.3655	-6.38471	Spain
PIN	12	42.4272	9.2275	France
PLE	19	47.7812	-2.34367	France
PUE	7	43.5479	-6.63137	Spain
QUA	16	38.9716	-0.358844	Spain
QUI	22	41.5333	-2.58333	Spain
RIO	24	38.4848	-2.4253	Spain
ROS	10	44.551	8.64537	Italy
SAC	10	42.1183	-8.36444	Spain
SAH	22	40.3814	-6.56225	Spain
SAL	10	41.8346	-3.06272	Spain
SCD	22	39.7489	-0.495417	Spain
SEB	24	43.82	7.71	Italy
SEG	19	42.8167	-8.45	Spain
SID	22	31.5062	-6.99453	Morocco
SIE	8	43.528	-6.49322	Spain
SIN	22	39.7909	-1.20319	Spain
SOB	24	42.7895	-3.08584	Spain
STJ	25	46.7639	-2.02864	France
TAB	22	36.957	8.732	Tunisia
TAJ	22	33.8333	-3.98333	Morocco
TAL	46	40.0004	-5.62292	Spain
TAM	14	33.6	-5.01667	Morocco
TBY	22	42.2936	-6.21234	Spain
TOC	12	43.1317	11.2434	Italy
VER	25	45.5519	-1.09056	France
VMA	21	39.9655	-0.401219	Spain
VMQ	10	40.5163	-4.31113	Spain

### Sheet: Fraxinus excelsior
Population	N	Latitude (°)	Longitude (°)	Country
Ballykeefe	23	52.61	-7.39	Ireland
Botosani	23	47.58	26.77	Romania
Bremgarten	10	47.3258	8.32341	Switzerland
Cantolla	9	43.2911	-3.70773	Spain
Chiemsee	8	47.8119	12.5062	Germany
Damme	25	51.99	14.27	Germany
Eglisau	9	47.5873	8.53199	Switzerland
Etteler_Ort	24	51.64	8.81	Germany
Ezcaray	25	42.25	-3.03	Spain
Freilassing	10	47.8449	12.9988	Germany
Fresno	10	43.3937	-5.43335	Spain
Huelamo	15	40.32	-1.8	Spain
Kaisiadorys	12	54.8963	24.304	Lithuania
Kalkkivuori	14	60.53	24.65	Finland
Largs	9	55.7772	-4.84191	Scotland
Laubwald_Stubachtal	25	47.26	12.57	Austria
Legasa	8	43.1287	-1.6296	Spain
Mouguerre	10	43.4371	-1.38727	France
Naut_Aran	25	42.72	0.9	Spain
Nielub	12	53.255	18.7898	Poland
Oravita	23	45.05	21.78	Romania
Radlje	18	46.62	15.22	Slovenia
Rascafria	23	40.87	-3.93	Spain
Romagne	9	49.6717	4.32963	France
Somiedo	23	43.13	-6.32	Spain
Souci	9	46.4287	-0.0936211	France
St_Gobain	10	49.5881	3.37113	France
Stasevang	11	55.8981	12.4574	Denmark
Szczecinek	10	53.7438	16.7043	Poland
Wulfsdorf	7	53.6636	10.1808	Germany
Zeimelis	12	56.2686	24.047	Lithuania

### Sheet: Fagus sylvatica
Population	N	Latitude (°)	Longitude (°)	Country
AUT00207	25	47.55	14.84	Austria
DEU00071	24	51.72	9.67	Germany
ESP00179	23	41.23	-3.35	Spain
ESP00225	25	42.64	-7.14	Spain
ESP00263	25	43.05	-1.88	Spain
FRA00029	25	41.85	9.12	France
FRA00042	25	46.13	-0.37	France
FRA00045	25	44.9	5.23	France
FRA00046	25	49.42	0.72	France
FSY_1	24	48.4167	0.55	France
FSY_11	24	50.0833	6.11667	Luxembourg
FSY_13	24	50.8333	4.41667	Belgium
FSY_14	24	51.9333	6.73333	Netherlands
FSY_15	24	52.2833	5.8	Netherlands
FSY_17	24	57.4	-3.25	Scotland
FSY_2	24	49.5333	0.76667	France
FSY_21	23	54.9167	9.58333	Denmark
FSY_23	24	55.5667	13.2	Denmark
FSY_27	24	51.5167	8.78333	Germany
FSY_31	23	48.4667	9.45	Germany
FSY_32	24	49.85	10.5	Germany
FSY_34	24	47.1667	7.45	Switzerland
FSY_35	28	47.7167	14.1	Austria
FSY_36	24	47.5333	14.85	Austria
FSY_37	23	46.0167	13.5	Slovenia
FSY_38	24	54.3333	18.1667	Poland
FSY_39	24	49.8333	19.1667	Poland
FSY_40	22	49.4667	22.3333	Poland
FSY_43	24	49.25	22.8167	Ukraine
FSY_46	23	49.4	12.75	Czech_Republic
FSY_48	23	50.8	15.2333	Czech_Republic
FSY_49	24	49.05	18.05	Czech_Republic
FSY_5	23	48.3667	-2.15	France
FSY_51	24	48.85	14	Czech_Republic
FSY_53	24	45.6333	14.3833	Slovenia
FSY_54	24	46	13.9	Slovenia
FSY_55	24	45.7333	14.35	Slovenia
FSY_61	24	49.25	22.8167	Ukraine
FSY_63	24	46.1833	2.95	France
FSY_64	24	50	14	Czech_Republic
FSY_65	21	49.9167	20.4167	Poland
FSY_67	24	54.3333	18.1667	Poland
FSY_69	24	49.6667	19.3333	Poland
FSY_77	22	41.7797	13.8301	Italy
FSY_8	24	42.9167	2.31667	France
FSY_84	24	48.4227	18.4093	Slovakia
ITA00178	25	39.38	16.1	Italy
NOR00005	24	59.2	10.05	Norway
ROU00077	25	45.98	23.01	Romania
ROU00467	25	45.94	22.46	Romania
SVN00047	24	46.43	13.62	Slovenia

### Sheet: Pinus sylvestris
Population	N	Latitude (°)	Longitude (°)	Country
ALCA	23	42.8488	-4.82457	Spain
ARLA	17	45.4	3.7	France
BAZA	20	37.3667	-2.85	Spain
BEEI	33	57.6	-5.31	Scotland
BITC	20	49.0333	7.7333	France
BIVA	12	41.8061	-8.0071	Portugal
BOHE	24	44.2869	18.5711	Bosnia-Herzegovina
BOLU	25	40.79	31.55	Turkey
BORE	24	42.7	-0.5833	Spain
BOUT	15	44.75	37.4167	Russia
CACA	24	40.75	0.05	Spain
CAMA	23	42.8372	0.3628	France
CAMI	24	41.25	-3.11667	Spain
CEPA	24	44.6321	10.1645	Italy
COCA	23	41.1965	-4.51261	Spain
COVA	24	41.9333	-2.8	Spain
CUEL	25	41.3561	-4.29123	Spain
CUIR	24	45.7481	8.7036	Italy
ESTE	25	42.9483	-1.4991	Spain
FTER	23	40.1926	22.143	Greece
GASO	25	41.2167	-3.2	Spain
GORI	11	59.86	38.27	Russia
GOUT	17	43.944	7.7273	Italy
GUDA	25	40.41	-0.69	Spain
GURZ	15	44.55	34.2667	Ukraine
HAGU	23	49.4	8.4167	France
KAST	13	41.3833	33.7333	Turkey
KIEN	26	52.97	13.67	Germany
KOKR	23	46.3007	14.4659	Slovenia
LACE	24	40.75	0.2	Spain
LACO	24	37.082	-3.468	Spain
LAND	25	46.6	12.13	Italy
LLAN	13	42.5367	2.2067	France
LLAV	24	42.494	1.2047	Spain
LUCK	13	50.75	25.33	Ukraine
MASK	24	53.8112	21.4014	Poland
MATV	13	41.7874	-8.0226	Portugal
MAZA	23	43.35	5.87	France
MDPA	25	41.3278	1.01608	Spain
MIAU	24	45.2262	3.9587	France
MINU	16	53.57	91.8	Russia
MOCA	23	44.7578	9.9123	Italy
MODU	24	44.54	10.54	Italy
MOLE	25	40.13	-1.01	Spain
MORR	24	42.2	-0.1	Spain
MOTE	22	44.2952	11.1799	Italy
NAGR	24	40.35	-5.1167	Spain
NAVA	24	41	-3.8333	Spain
ORTR	24	40.5167	-1.6333	Spain
OSTA	11	59.87	11.05	Norway
OTTE	23	49.5	7.75	Germany
PATA	25	61.86	29.38	Finland
PAVL	19	53.29	82.94	Russia
PIBA	23	38.73	36.23	Turkey
PIMO	23	42.3535	1.9622	Spain
PINA	26	45.1989	2.9281	France
POLA	11	49.9933	13.9198	Czech_Republic
POLI	24	42.2333	1.9667	Spain
PRNA	23	42.7341	-0.8665	Spain
PSCH	25	47.0198	9.52626	Switzerland
PULI	24	43.0667	-5.25	Spain
PUNK	30	61.65	29.29	Finland
RILA	13	41.8	23.4667	Bulgaria
RITI	23	40.2701	22.2077	Greece
RITS	11	43.6	40	Russia
ROTU	23	46.65	13.7	Austria
SAZA	24	42.8333	-3.1833	Spain
SCO1	17	56.5	-4.695	Scotland
SCO2	25	57.1733	-5	Scotland
SCO3	26	57.07	-3.2567	Scotland
SERA	15	43.7561	6.7036	France
SHIE	8	57.5	-5.63	Scotland
TEBE	14	43.3667	41.7333	Russia
TINO	25	47.33	25.37	Romania
TREV	22	37.0818	-3.47104	Spain
VALS	24	40.8167	-4.0167	Spain
VAVE	24	45.7655	10.5854	Italy
VOKA	12	55.18	49.17	Russia
WIES	24	49.8	11.35	Germany
YAKU	20	62.05	129.617	Siberia
ZAHO	24	48.7671	20.833	Slovakia
