## Supplementary file 3 for "Demographic history shapes forest tree vulnerability to climate change"

### Sheet: Supplementary_File_3
	Supplementary File 3. Population statistics overview. Lists of populations with the corresponding FST, Nei’s genetic diversity (Hs), realised genetic load (for conifers only) and climate adaptation proxy (GDI) for the six species analysed in this study, comprising 6,434 trees across 326 populations. For details on populations see Supplementary File 1.

### Sheet: Taxus baccata
Population	FST	Hs	Realised genetic load	GDI
Ancona	0.14533	0.169533	0.210335	0.105713
Blindtal	0.214539	0.162229	0.189346	0.0883918
Bohinj_Obrne_Mokri_log	0.0669234	0.206464	0.203086	0.030979
Brandvik_Stord	0.0562564	0.197	0.218085	0.0179392
Bujaruelo-ADAPCON	0.152014	0.165417	0.198773	0.0767466
Bujaruelo-GENTREE-1	0.160954	0.160935	0.203678	0.0704896
Cardo	0.19289	0.154186	0.19869	0.0825622
Castle_Eden_Dene	0.101459	0.17339	0.19821	0.059
Fonte_tassete_Prati_di_Tivo	0.102127	0.176554	0.209802	0.0161005
Foresta_Umbra	0.156207	0.16974	0.202594	0.0938657
Gorenja_zaga	0.149517	0.18626	0.208074	0.0292607
Harmanec	0.150651	0.192377	0.200816	0.0714195
Hornli-Hulftegg-Roten	0.0466539	0.197787	0.204479	0.0273977
Jura	0.101911	0.18402	0.193701	0.0431087
Mt_Cholomon	0.253006	0.168954	0.209593	0.147541
Mt_Olympus	0.0529391	0.205499	0.234442	0.0560113
Mt_Vourinos	0.207119	0.175193	0.205299	0.1483
Paterzeller_Eibenwald	0.0887575	0.195193	0.215444	0.025483
Rascafria	0.252684	0.136043	0.196484	0.0445613
Roudsea_Woods_and_Mosses	0.0975518	0.180453	0.212412	0.0426442
Sainte_Baume	0.136033	0.162866	0.207194	0.0278891
Saro_Vasterskog	0.284567	0.158925	0.195265	0.0122582
Serra_di_Fiumorbu	0.257493	0.153045	0.214665	0.0783652
Sueve	0.165734	0.157489	0.192929	0.0168205
Unska_kolisevka	0.134008	0.190056	0.20676	0.0452037
Valditacca	0.278137	0.163884	0.188045	0.116077
Visegrad	0.229426	0.170635	0.205782	0.0925371
Wallis	0.191085	0.165787	0.191573	0.091015
Yewbarrow	0.132829	0.168807	0.194225	0.0193227

### Sheet: Pinus pinea
Population	FST	Hs	Realised genetic load	GDI
ES1_Cisc	0.131793	0.309759	0.166469	0.00727579
ES1_Isca	0.11461	0.305564	0.166767	0.00312097
ES1_Port	0.13972	0.299613	0.169587	0.00123148
ES1_Tord	0.13539	0.301826	0.165197	0.00900968
ES1_Toro	0.129781	0.297534	0.162316	0.0175379
ES1_Valo	0.501447	0.176591	0.17565	0.0237749
ES1_Vega	0.135872	0.304954	0.173062	0.00924306
ES2_Cada	0.219495	0.279003	0.152032	0.0633525
ES2_Cebr	0.35772	0.229021	0.15618	0.100011
ES3_ESP00400	0.394684	0.219438	0.165978	0.0103373
ES3_Tara	0.131477	0.30839	0.163785	0.0237268
ES4_Cart	0.108066	0.329517	0.163524	0.0369931
ES4_Dona	0.124575	0.321328	0.171323	0.0151472
ES4_Loma	0.0840391	0.335577	0.17107	0.0302937
ES5_ESP00403	0.222034	0.295972	0.154316	0.0488056
ES6_ESP00406	0.468884	0.213172	0.168	0.0366534
ES7_ESP00398	0.421618	0.183188	0.160357	0.00825104
ESA	0.408223	0.206121	0.167266	0.00815858
ESB	0.734472	0.093454	0.164367	0.0661766
ESC_Alca	0.591457	0.175559	0.162427	0.0859059
ESC_Garr	0.30916	0.248872	0.166004	0.0927647
ESD_ESP00402	0.098589	0.328237	0.171374	0.0460484
ESE_ESP00405	0.588683	0.139182	0.160796	0.0737232
ESG	0.242112	0.273071	0.145589	0.000946716
FRE_Aygu	0.407913	0.216127	0.161936	0.0274599
FRE_Brig	0.443375	0.198547	0.172706	0.156278
FRE_Raph	0.366147	0.223652	0.167362	0.00690934
GR_Chalk	0.746463	0.0749732	0.194709	0.109476
ITA00005	0.563157	0.186006	0.174217	0.0184753
ITA00105	0.439311	0.213255	0.177574	0.0188445
ITA00117	0.393847	0.225544	0.177073	0.0847992
ITA00122	0.261422	0.290876	0.172058	0.0113804
ITPI07	0.93748	0.102864	0.169372	0.143442
ITPI08	0.61855	0.237197	0.16615	0.0187447
ITPI13	0.635756	0.226568	0.183842	0.0319423
ITPI14	0.253718	0.330895	0.170058	0.0160668
ITPI15	0.236219	0.333302	0.176466	0.017385
LBC_Baab	0.189307	0.2994	0.193161	0.0730734
LBN_Bsha	0.194196	0.29813	0.191677	0.0124507
LBS_Jezz	0.206229	0.288201	0.191096	0.0252173
PTN	0.268077	0.287214	0.157163	0.0791794
PTS	0.393874	0.235575	0.167257	0.0398802
TRN_Cana	0.785489	0.0811089	0.195562	0.0548791
TRN_Yalo	0.758866	0.0738293	0.19783	0.134543
TRS_Anta	0.682281	0.0873637	0.194846	0.12622
TRS_Mugl	0.781663	0.0815455	0.198752	0.0424543
TUR00031	0.857333	0.120519	0.197407	0.0667487
TUR00043	0.657042	0.220469	0.182261	0.122501

### Sheet: Pinus pinaster
Population	FST	Hs	Realised genetic load	GDI
ABA	0.441406	0.145061	0.0873241	0.0414183
ADE	0.337767	0.196695	0.101389	0.0300866
AHI	0.0485279	0.235979	0.104592	0.0112664
ALG	0.270318	0.16886	0.0997826	0.0358166
ALT	0.0969444	0.216814	0.132406	0.0151192
ANI	0.219932	0.216137	0.0913926	0.0443596
ANO	0.264806	0.179178	0.110696	0.0385339
ARM	0.152018	0.202842	0.140483	0.0276347
ARN	0.0310996	0.229251	0.104551	0.0883041
BAV	0.210394	0.203847	0.084483	0.0584389
BAY	0.0279055	0.225997	0.104436	0.0138967
BEN	0.0879372	0.226278	0.103502	0.0188151
BOI	0.276649	0.187716	0.0872678	0.0359479
BON	0.032742	0.231308	0.108879	0.0166492
CAD	0.1367	0.198319	0.130089	0.0138882
CAG	0.224982	0.28728	0.0794296	0.0428061
CAR	0.0781719	0.217166	0.138742	0.0283702
CAS	0.163083	0.193975	0.117782	0.0243804
CAZ	0.120896	0.215853	0.115338	0.0444124
CEN	0.0277038	0.232177	0.109488	0.0767223
COC	0.0205584	0.233706	0.107542	0.0190539
COD	0.0773025	0.223016	0.100594	0.0323592
CPA	0.039311	0.244577	0.104728	0.010171
CUE	0.0269332	0.233882	0.112223	0.0208616
EST	0.170982	0.228503	0.111973	0.0376489
FCN	0.172804	0.192	0.122629	0.0370459
GAU	0.188561	0.226496	0.108018	0.0438278
GEA	0.069487	0.234481	0.106021	0.00561406
GIR	0.298194	0.17015	0.0995304	0.0651941
GUA	0.236131	0.211022	0.089905	0.0325141
HOU	0.103664	0.221457	0.104923	0.0291619
JUB	0.22311	0.214602	0.108753	0.0354231
KUD	0.344531	0.182436	0.110839	0.0438405
LAC	0.10792	0.244303	0.107836	0.0456942
LAM	0.15459	0.198006	0.111941	0.0198553
LCO	0.112337	0.223112	0.0975168	0.0447951
LEI	0.0729626	0.219814	0.11565	0.0592216
LIM	0.113915	0.244352	0.106337	0.018009
MAD	0.338415	0.198244	0.103218	0.0341976
MAG	0.313967	0.179918	0.090419	0.0448067
MAU	0.223826	0.195026	0.103122	0.0658437
MAZ	0.0375571	0.231003	0.102825	0.0203639
MIM	0.109156	0.223225	0.108145	0.0163572
MON	0.293959	0.175295	0.0935635	0.0467685
MTG	0.0642831	0.251745	0.105578	0.0447576
MUR	0.281862	0.17677	0.0737151	0.0829089
OLB	0.0329934	0.237508	0.109894	0.0140309
OLO	0.108657	0.220133	0.111064	0.027638
ONA	0.0731546	0.250101	0.0992793	0.0296783
ORI	0.0924045	0.239684	0.10833	0.0152601
OVA	0.124499	0.192676	0.122225	0.0267386
PAN	0.397897	0.160632	0.0863777	0.0222534
PCI	0.202395	0.204896	0.103925	0.0506018
PDL	0.089061	0.229006	0.105551	0.0168738
PET	0.0989943	0.226501	0.105668	0.0185738
PEZ	0.0820766	0.249074	0.110937	0.00973466
PFQ	0.0985339	0.218572	0.109629	0.0647134
PIN	0.236546	0.283792	0.0857055	0.0592291
PLE	0.0943583	0.298228	0.120914	0.03179
PUE	0.139051	0.270563	0.122835	0.0157435
QUA	0.0547074	0.303828	0.0903853	0.0225996
QUI	0.048902	0.223081	0.106466	0.0056798
RIO	0.0539234	0.273565	0.102928	0.0342562
ROS	0.184615	0.200874	0.0976184	0.0347326
SAC	0.102095	0.281484	0.13646	0.042375
SAH	0.0302058	0.233796	0.121236	0.0624695
SAL	0.032996	0.293822	0.107761	0.0247598
SCD	0.0785048	0.222464	0.101644	0.0142164
SEB	0.177859	0.221962	0.104712	0.0232627
SEG	0.10546	0.285884	0.13787	0.0368824
SID	0.648024	0.113492	0.105959	0.117953
SIE	0.125672	0.271317	0.130349	0.0117221
SIN	0.0862672	0.225958	0.105634	0.0215935
SOB	0.0591211	0.25417	0.0958141	0.0356023
STJ	0.107112	0.223189	0.117873	0.0168576
TAB	0.319827	0.156563	0.0996901	0.0112368
TAJ	0.451703	0.174274	0.114693	0.0749503
TAL	0.0508108	0.230626	0.111503	0.0934888
TAM	0.408119	0.179376	0.11828	0.0318194
TBY	0.080165	0.221042	0.112168	0.00671873
TOC	0.29338	0.182595	0.0824565	0.0810983
VER	0.107271	0.219398	0.100265	0.0176012
VMA	0.0865406	0.224558	0.108843	0.0311511
VMQ	0.0220557	0.296312	0.11784	0.0579808

### Sheet: Fraxinus excelsior
Population	FST	Hs	GDI
Ballykeefe	0.0280962	0.262652	0.0574911
Botosani	0.191331	0.218298	0.0579898
Bremgarten	0.0263592	0.24369	0.0130989
Cantolla	0.0616141	0.202018	0.0278638
Chiemsee	0.0216901	0.229252	0.0178162
Damme	0.0350811	0.264698	0.0148272
Eglisau	0.0245971	0.239579	0.0235843
Etteler_Ort	0.0118365	0.264238	0.0317302
Ezcaray	0.0750623	0.2472	0.0365626
Freilassing	0.0703125	0.184748	0.0118554
Fresno	0.0502928	0.24285	0.0282233
Huelamo	0.282342	0.201383	0.0569989
Kaisiadorys	0.025012	0.246739	0.0239716
Kalkkivuori	0.0730879	0.250965	0.00826833
Largs	0.0290584	0.231107	0.0556459
Laubwald_Stubachtal	0.0677325	0.249431	0.00874186
Legasa	0.0277492	0.245663	0.0253257
Mouguerre	0.0264711	0.245105	0.0281919
Naut_Aran	0.0404509	0.256572	0.0211629
Nielub	0.0259327	0.236896	0.0588555
Oravita	0.0439324	0.25724	0.0426388
Radlje	0.0260693	0.258576	0.0149725
Rascafria	0.357824	0.191676	0.0725021
Romagne	0.0100798	0.237897	0.010523
Somiedo	0.0248786	0.262735	0.083074
Souci	0.0316274	0.249473	0.0214308
St_Gobain	0.0200243	0.250704	0.000861073
Stasevang	0.0186959	0.251206	0.00877303
Szczecinek	0.0285559	0.254914	0.00521244
Wulfsdorf	0.018997	0.247942	0.00573084
Zeimelis	0.0229133	0.233721	0.0409254

### Sheet: Fagus sylvatica
Population	FST	Hs	GDI
AUT00207	0.0182295	0.236818	0.0168097
DEU00071	0.0114479	0.234933	0.0138963
ESP00179	0.142208	0.211364	0.117595
ESP00225	0.183064	0.196106	0.0852238
ESP00263	0.0744682	0.226394	0.0706086
FRA00029	0.090481	0.228527	0.0557482
FRA00042	0.0373201	0.231164	0.00231161
FRA00045	0.0660299	0.227398	0.054655
FRA00046	0.0257716	0.235338	0.0195712
FSY_1	0.0580274	0.226504	0.0101501
FSY_11	0.0383429	0.2302	0.00648151
FSY_13	0.0372271	0.232243	0.00549999
FSY_14	0.032668	0.232703	0.0279667
FSY_15	0.0432928	0.229051	0.0186232
FSY_17	0.0391751	0.231908	0.00418018
FSY_2	0.0155614	0.236228	0.05631
FSY_21	0.0330332	0.232235	0.0118283
FSY_23	0.049329	0.22881	0.0156232
FSY_27	0.043272	0.228282	0.0034254
FSY_31	0.0117422	0.237937	0.00971682
FSY_32	0.00728865	0.237911	0.00523645
FSY_34	0.0247877	0.23478	0.0499757
FSY_35	0.0221634	0.236736	0.017295
FSY_36	0.0221029	0.23429	0.0209525
FSY_37	0.117488	0.211325	0.0287114
FSY_38	0.0340191	0.232619	0.00938812
FSY_39	0.0114521	0.23786	0.0113448
FSY_40	0.0201151	0.235843	0.0389425
FSY_43	0.039171	0.231218	0.0266016
FSY_46	0.0147134	0.233043	0.0292883
FSY_48	0.0113977	0.236153	0.0126468
FSY_49	0.028812	0.232724	0.00884276
FSY_5	0.0340442	0.233854	0.0333998
FSY_51	0.0150182	0.234749	0.0276399
FSY_53	0.0284243	0.236518	0.0143536
FSY_54	0.0466699	0.229991	0.0216342
FSY_55	0.0222366	0.238887	0.017462
FSY_61	0.0287943	0.234732	0.0294701
FSY_63	0.0327389	0.236056	0.020216
FSY_64	0.0228842	0.234512	0.0295889
FSY_65	0.0216001	0.236771	0.00390125
FSY_67	0.022146	0.236074	0.0125608
FSY_69	0.0137133	0.236093	0.00462374
FSY_77	0.0178465	0.237368	0.100306
FSY_8	0.0385784	0.234054	0.0124241
FSY_84	0.011283	0.237866	0.0206138
ITA00178	0.0870041	0.231863	0.024307
NOR00005	0.128174	0.20708	0.0385026
ROU00077	0.02579	0.240919	0.0308226
ROU00467	0.0187874	0.24102	0.0170903
SVN00047	0.0371893	0.226736	0.0111381

### Sheet: Pinus sylvestris
Population	FST	Hs	Realised genetic load	GDI
ALCA	0.0811916	0.26738	0.101455	0.0439047
ARLA	0.0127283	0.295268	0.104142	0.00571894
BAZA	0.0888546	0.263642	0.103374	0.00326636
BEEI	0.030596	0.300823	0.105487	0.0378307
BITC	0.00992544	0.304053	0.107466	0.0249534
BIVA	0.232721	0.21864	0.103285	0.0186562
BOHE	0.0183589	0.305126	0.106738	0.0233312
BOLU	0.0390122	0.296852	0.107469	0.138079
BORE	0.0389514	0.280296	0.104727	0.0643408
BOUT	0.0873407	0.279117	0.107647	0.0138927
CACA	0.0431212	0.279287	0.104869	0.0434537
CAMA	0.0502095	0.276538	0.105905	0.0890304
CAMI	0.0397631	0.278902	0.106187	0.0470335
CEPA	0.127556	0.26462	0.102826	0.0457872
COCA	0.0468247	0.277156	0.104199	0.042713
COVA	0.0554921	0.273534	0.1054	0.0588238
CUEL	0.0879209	0.264672	0.106011	0.0344698
CUIR	0.07176	0.306819	0.102206	0.00454366
ESTE	0.0413991	0.279544	0.104938	0.0511914
FTER	0.0365624	0.295351	0.106352	0.112179
GASO	0.0430245	0.278212	0.106457	0.0518657
GORI	0.0235026	0.302379	0.10647	0.0314564
GOUT	0.0212498	0.337079	0.110646	0.0427822
GUDA	0.0351933	0.283453	0.103404	0.0491511
GURZ	0.0638829	0.343846	0.103709	0.059707
HAGU	0.0137104	0.302325	0.107412	0.0399459
KAST	0.0330167	0.317265	0.105225	0.123063
KIEN	0.0151056	0.309504	0.107486	0.0433404
KOKR	0.0150044	0.305019	0.105626	0.025507
LACE	0.0495433	0.277318	0.106175	0.0344266
LACO	0.0723863	0.269993	0.104821	0.00130383
LAND	0.0217939	0.300104	0.105119	0.053257
LLAN	0.0400794	0.316973	0.103001	0.0352963
LLAV	0.0339373	0.282979	0.105245	0.101797
LUCK	0.0195831	0.302263	0.106418	0.0232013
MASK	0.0184069	0.31512	0.106587	0.0119741
MATV	0.16482	0.235976	0.109763	0.00593564
MAZA	0.0518585	0.287202	0.107011	0.0787655
MDPA	0.0409601	0.280173	0.105113	0.0270222
MIAU	0.0130265	0.295857	0.106049	0.0126428
MINU	0.045879	0.303915	0.105639	0.00317163
MOCA	0.0901075	0.268697	0.102219	0.0760608
MODU	0.132275	0.259503	0.102724	0.0473792
MOLE	0.0385509	0.280886	0.106539	0.0328863
MORR	0.0452943	0.277329	0.104315	0.0543145
MOTE	0.153532	0.251426	0.106348	0.0532745
NAGR	0.0656307	0.269234	0.103727	0.0633561
NAVA	0.0466057	0.274771	0.103959	0.0560785
ORTR	0.0384619	0.282282	0.106702	0.032729
OSTA	0.0181259	0.299779	0.106526	0.00441415
OTTE	0.0122219	0.305315	0.106738	0.0401038
PATA	0.0219384	0.313225	0.109685	0.0527306
PAVL	0.0589541	0.293521	0.109435	0.0184782
PIBA	0.0610225	0.287255	0.107422	0.170287
PIMO	0.0419654	0.284918	0.106353	0.090004
PINA	0.0336639	0.290394	0.108287	0.0053406
POLA	0.0290605	0.294922	0.106017	0.0665597
POLI	0.0349577	0.283747	0.10599	0.0943459
PRNA	0.0439637	0.278357	0.10786	0.0683944
PSCH	0.018195	0.301583	0.107148	0.0162045
PULI	0.0669242	0.269144	0.10655	0.015865
PUNK	0.0230128	0.316558	0.108716	0.0356918
RILA	0.0305712	0.339177	0.102944	0.109225
RITI	0.0353789	0.298651	0.108175	0.121337
RITS	0.0781075	0.312326	0.104156	0.0354433
ROTU	0.0150425	0.30433	0.109251	0.0031131
SAZA	0.0822825	0.267011	0.103722	0.0267684
SCO1	0.0231723	0.294738	0.107298	0.0213087
SCO2	0.0232103	0.297414	0.106023	0.0461656
SCO3	0.0237132	0.298329	0.106148	0.0485126
SERA	0.0128412	0.293748	0.10498	0.101834
SHIE	0.0441747	0.27643	0.102698	0.0227549
TEBE	0.0847498	0.312814	0.104617	0.0471696
TINO	0.0884393	0.283508	0.105407	0.0371005
TREV	0.113124	0.259472	0.106251	0.000797897
VALS	0.0502716	0.274672	0.104383	0.082504
VAVE	0.0275126	0.324272	0.106169	0.0176747
VOKA	0.0306556	0.299752	0.107193	0.0324985
WIES	0.012092	0.307303	0.10508	0.0381218
YAKU	0.0853326	0.312908	0.101893	0.0378161
ZAHO	0.0147737	0.313763	0.106448	0.0114973
